# Translation of a small upstream open reading frame functions as a rheostat for the regulation of *lin-41* by the Let-7 microRNA in *Caenorhabditis elegans*

**DOI:** 10.64898/2026.09.22.750518

**Authors:** Caroline A. Spike, Micah D. Gearhart, Katherine M. Walstrom, Mark E. Zweifel, Naomi Courtemanche, David Greenstein

## Abstract

MicroRNAs have been likened to the “dark matter” of eukaryotic genomes, reflecting their pervasive regulatory influence. MicroRNAs were first identified through genetic studies of developmental timing in the nematode *Caenorhabditis elegans*. Let-7 was the first microRNA recognized to be broadly conserved. The principal target of Let-7 in the developmental timing pathway is the TRIM-NHL RNA-binding protein LIN-41. During the L4 larval stage, Let-7 represses *lin-41* translation by binding to two Let-7 complementary sites in the *lin-41* 3’UTR. Despite the importance of microRNA-based translational regulation, the underlying molecular mechanisms are incompletely understood. Through genetic analysis, we discovered an unrecognized feature of the mechanism by which Let-7 controls *lin-41* translation. This mechanism requires a 5’-regulatory exon containing a seven-amino acid upstream open reading frame (uORF) and conserved sequence elements. Genome editing indicates that the specific uORF amino acid sequence itself is not important. Our data suggest that uORF translation and 5’UTR structure limit initiation at the downstream *lin-41* start codon, enabling tight control by Let-7. Without this mechanism, the Let-7 microRNA is unable to properly regulate *lin-41* to enable proper development.

**Summary statement:** This study reports the discovery that tight control of *lin-41* translation by the Let-7 microRNA in *C. elegans* requires a 5’-regulatory exon containing a small upstream open reading frame.
