## Supplementary material for "Translation of a small upstream open reading frame functions as a rheostat for the regulation of *lin-41* by the Let-7 microRNA in *Caenorhabditis elegans*": Table S2

### Sheet: README
Table S2 (Related to Fig. S2) Reanalysis of Ribosome Profiling Data.
Data from Hendriks et al. (2014) and Aeschimann et al. (2017) was reanalyzed (see Materials and Methods).
The genotypes analyzed are: the wild type (strain N2), let-7(n2853ts), lin-41(xe11) and lin-41(xe11); let-7(n2853ts).
The times refer to time post hatching at 25°C.
Columns (B-Q) list the number of ribosome-protected fragments per lin-41 exon, normalized to total reads mapping to lin-41 exons.
Column (R) lists the total number of ribosome-protected fragments in lin-41 exons 0-15.
Column (S) lists the total number of ribosome-protected fragments mapping to lin-41 exons in the experiment (x 106).

### Sheet: Hendriks_Aeschimann_Raw_Counts_
Sample Name	exon_0	exon_1	exon_2	exon_3	exon_4	exon_5	exon_6	exon_7	exon_8	exon_9	exon_10	exon_11	exon_12	exon_13	exon_14	exon_15	lin41_row_sum	exon_counts_1e6
let_7_n2853_18hrs	51	48	137	24	43	5	62	19	11	23	79	34	3	95	16	12	662	14.216
let_7_n2853_20hrs	37	40	149	35	54	10	53	15	10	38	99	20	0	89	25	9	683	16.032
let_7_n2853_22hrs	10	8	35	3	9	3	17	3	2	4	19	10	0	15	7	2	147	2.565
let_7_n2853_24hrs	42	57	216	44	78	18	69	21	10	32	80	36	2	97	18	11	831	19.457
let_7_n2853_26hrs	37	43	162	35	45	11	59	16	8	16	67	31	2	111	24	7	674	11.716
let_7_n2853_28hrs	41	32	163	32	50	5	41	14	8	12	53	29	0	80	23	9	592	13.589
let_7_n2853_30hrs	50	41	219	49	57	8	65	15	8	22	88	33	1	121	21	8	806	16.299
let_7_n2853_32hrs	4	7	55	5	16	1	16	3	7	6	18	7	1	31	2	5	184	3.852
let_7_n2853_34hrs	54	39	201	43	36	10	50	10	11	18	73	23	1	144	34	7	754	15.857
let_7_n2853_36hrs	2	1	9	1	4	0	1	1	1	0	3	1	0	4	0	0	28	0.715
lin_41_xe11_18hrs	36	49	148	31	43	9	41	15	8	15	36	11	1	23	8	5	479	27.472
lin_41_xe11_20hrs	53	45	160	35	33	6	41	4	2	19	46	11	2	44	12	3	516	23.366
lin_41_xe11_22hrs	41	34	130	25	25	5	35	11	3	10	33	5	0	44	4	3	408	19.01
lin_41_xe11_24hrs	62	36	146	23	40	12	43	10	3	13	35	19	0	31	5	6	484	27.386
lin_41_xe11_26hrs	19	17	67	10	12	3	12	1	4	5	12	9	0	27	8	1	207	18.112
lin_41_xe11_28hrs	23	13	57	11	11	2	20	7	4	4	22	7	0	17	6	1	205	22.077
lin_41_xe11_30hrs	21	13	63	11	11	0	21	8	0	9	13	7	2	25	0	1	205	25.232
lin_41_xe11_32hrs	18	26	51	6	17	0	19	9	2	5	21	2	1	17	1	0	195	29.255
lin_41_xe11_34hrs	15	6	29	2	7	2	7	2	0	8	8	6	1	15	3	0	111	23.719
lin_41_xe11_36hrs	15	15	55	10	18	4	18	6	0	7	23	5	1	25	10	0	212	19.973
lin_41_xe11_38hrs	21	32	92	19	20	2	30	8	5	10	29	10	2	50	10	3	343	21.354
lin_41_xe11_let_7_n2853_18hrs	52	36	156	42	39	4	48	6	6	12	48	14	2	40	10	3	518	25.516
lin_41_xe11_let_7_n2853_20hrs	36	44	135	34	32	4	42	14	9	13	33	10	0	55	8	3	472	20.63
lin_41_xe11_let_7_n2853_22hrs	24	26	96	19	26	6	26	6	1	7	35	17	1	26	9	3	328	18.806
lin_41_xe11_let_7_n2853_24hrs	63	60	191	45	50	7	47	16	9	11	52	16	1	53	11	5	637	28.298
lin_41_xe11_let_7_n2853_26hrs	36	25	73	11	26	5	32	12	6	3	23	5	0	16	6	2	281	27.011
lin_41_xe11_let_7_n2853_28hrs	21	24	75	10	17	2	15	8	1	5	20	2	0	17	6	4	227	22.03
lin_41_xe11_let_7_n2853_30hrs	23	17	36	10	13	2	11	6	3	4	13	5	1	12	3	1	160	24.3
lin_41_xe11_let_7_n2853_32hrs	25	12	50	7	12	3	12	5	1	1	18	6	0	7	2	7	168	28.281
lin_41_xe11_let_7_n2853_34hrs	14	13	52	9	11	3	15	1	2	4	18	10	0	23	6	1	182	18.08
lin_41_xe11_let_7_n2853_36hrs	18	17	55	15	19	2	19	4	6	7	22	4	0	21	10	3	222	20.443
lin_41_xe11_let_7_n2853_38hrs	23	24	61	20	23	2	28	15	2	9	13	16	0	32	4	0	272	23.924
n2_18hrs_SRR1041687	38	40	149	21	36	5	70	9	9	27	84	39	1	113	26	11	678	16.02
n2_18hrs_SRR1041688	4	4	23	4	4	1	10	1	1	4	4	4	0	10	2	0	76	1.809
N2_18hrs	57	61	207	39	47	11	50	10	11	18	42	15	2	32	8	5	615	27.169
n2_20hrs_SRR1041689	22	30	116	21	41	8	54	11	13	25	66	24	3	73	23	10	540	11.056
N2_20hrs	21	25	83	13	33	4	19	10	5	6	20	9	2	27	2	1	280	20.81
n2_22hrs_SRR1041690	13	14	69	22	27	3	26	7	6	7	36	11	0	45	9	8	303	11.353
n2_22hrs_SRR1041691	1	1	4	2	0	0	0	0	0	1	1	0	0	4	0	0	14	0.437
N2_22hrs	47	48	129	22	35	3	36	18	2	12	43	18	1	27	6	6	453	30.175
n2_24hrs_SRR1041692	24	29	95	20	24	6	40	5	9	19	31	17	1	56	13	3	392	12.205
N2_24hrs	35	36	103	19	29	6	37	5	5	10	22	11	0	17	2	5	342	31.85
n2_26hrs_SRR1041693	12	14	43	14	15	0	11	2	2	6	18	5	1	22	4	3	172	17.493
n2_26hrs_SRR1041694	1	1	6	1	7	0	2	0	0	0	4	3	0	6	1	0	32	3.083
N2_26hrs	9	14	42	3	11	2	9	5	3	5	9	4	0	16	2	0	134	25.819
n2_28hrs_SRR1041695	3	4	17	1	5	2	8	2	1	0	7	6	0	11	2	5	74	15.526
N2_28hrs	5	5	12	2	5	2	3	0	1	0	2	0	0	3	1	0	41	21.733
n2_30hrs_SRR1041696	1	3	11	3	2	0	6	0	0	2	11	2	0	5	3	1	50	13.545
N2_30hrs	0	3	10	2	3	0	1	2	1	0	2	1	0	8	2	0	35	25.496
n2_32hrs_SRR1041697	5	5	24	2	7	0	10	3	1	2	12	4	0	15	5	2	97	16.314
N2_32hrs	4	4	10	2	5	0	2	0	0	0	1	0	0	7	2	1	38	23.584
n2_34hrs_SRR1041698	1	2	10	5	4	0	9	0	0	3	8	2	1	12	2	0	59	13.966
n2_34hrs_SRR1041699	0	0	0	1	1	0	0	0	0	0	2	0	0	1	1	0	6	0.813
N2_34hrs	3	3	20	7	7	1	6	0	3	2	11	4	0	10	1	2	80	22.693
n2_36hrs_SRR1041700	4	16	39	9	13	4	14	3	2	12	29	7	0	37	8	1	198	11.355
N2_36hrs	12	8	25	9	5	2	10	2	4	5	12	3	0	17	3	0	117	22.029
N2_38hrs	28	16	86	11	17	2	34	7	5	5	21	11	0	35	9	0	287	25.6
