## Supplementary material for "Translation of a small upstream open reading frame functions as a rheostat for the regulation of *lin-41* by the Let-7 microRNA in *Caenorhabditis elegans*": Table S3

### Sheet: README
Table S3 (related to Fig. 3). Genome editing methods used to dissect the regulatory function of exon 0
This document contains DNA sequences and other details related to the following:
5'UTR mutants: Mutant alleles generated by EMS mutagenesis or genome editing
Guide plasmids: Plasmids used to express guide RNAs for genome editing.
Guide RNAs: crRNAs used for genome editing experiments using RNP injections
Repair temples: Oligonucleotides used as repair templates in genome editing experiments
PCR primers: PCR primers used for analyzing alleles or in RT-PCR experiments

### Sheet: 5'UTR mutants
Allele name(s)	Brief description	LIN-41 protein variant	Phenotype(s) noted	Genetic interaction(s) with let-7	Exon 0 sequence. Point mutations/insertions in bold italic capital letters, new AUG-start uORFs underlined, endogenous uORF in capital letters. Brackets enclose sequences added (tn2245) or removed (tn2232, tn2233) due to alternate splice site selection.	Deletion 5' Flanking sequence (30nt)	Deletion 3' Flanking sequence (30nt)
wild type	wild type	wild type	None	na	gccacggttggcgaacgggtaaaaaggaagagccgatcgcctcgttactcaaggaaaaggctcgacgtcgctggaggagggaaaagttggttttttaggataaaaaccaacttaaagtacaaaaagagccggaaacggcgggaATGCGACGTTGGAAACGATCGTGAtcttgaataaag	na	na
tn1892	mScarlet::LIN-41	mScarlet::LIN-41	None	Enhances let-7ts as a homozygote (15oC). Does not enhance let-7ts/+.	gccacggttggcgaacgggtaaaaaggaagagccgatcgcctcgttactcaaggaaaaggctcgacgtcgctggaggagggaaaagttggttttttaggataaaaaccaacttaaagtacaaaaagagccggaaacggcgggaATGCGACGTTGGAAACGATCGTGAtcttgaataaag	na	na
tn1493	Longer uORF	wild type	Dpy	Suppresses let-7ts	gccacggttggcgaacgggtaaaaaggaagagccgatcgcctcgttactcaaggaaaaggctcgacgtcgctggaggagggaaaagttggttttttaggataaaaaccaacttaaagtacaaaaagagccggaaaTggcgggaATGCGACGTTGGAAACGATCGTGAtcttgaataaag	na	na
tn1503	New uORF	wild type	Dpy	Suppresses let-7ts	gccaTggttggcgaacgggtaaaaaggaagagccgatcgcctcgttactcaaggaaaaggctcgacgtcgctggaggagggaaaagttggttttttaggataaaaaccaacttaaagtacaaaaagagccggaaacggcgggaATGCGACGTTGGAAACGATCGTGAtcttgaataaag	na	na
tn1892 tn2121	No endogenous uORF	mScarlet::LIN-41	Egl, Lep	Enhances let-7ts/+ as a heterozygote at 20oC	gccacggttggcgaacgggtaaaaaggaagagccgatcgcctcgttactcaaggaaaaggctcgacgtcgctggaggagggaaaagttggttttttaggataaaaaccaacttaaagtacaaaaagagccggaaacggcgAgatcttgaataaag	cttaaagtacaaaaagagccggaaacggcg	Agatcttgaataaaggtgaggaacttttaa
tn2128	No endogenous uORF	wild type	None	Enhances let-7ts/+ (15oC) and let-7/+ (20oC) as a homozygote	gccacggttggcgaacgggtaaaaaggaagagccgatcgcctcgttactcaaggaaaaggctcgacgtcgctggaggagggaaaagttggttttttaggataaaaaccaacttaaagtacaaaaagagccggaaacggcgAgatcttgaataaag	cttaaagtacaaaaagagccggaaacggcg	Agatcttgaataaaggtgaggaacttttaa
tn2220	Exon 0 deletion	wild type	Egl	Enhances let-7ts/+ as a heterozygote at 20oC	na	cattcaattaatatatttaagtctcgtttt	gaggaacttttaaataacaaagcaaaatgc
tn1892 tn2214	Region 2 deletion	mScarlet::LIN-41	None	nd	gccacggttggcgaacgggtaaaaaggaagagccgatcgcctcgagggaaaagttggttttttaggataaaaaccaacttaaagtacaaaaagagccggaaacggcgggaATGCGACGTTGGAAACGATCGTGAtcttgaataaag	acgggtaaaaaggaagagccgatcgcctcg	agggaaaagttggttttttaggataaaaac
tn1892 tn2232	Intron 0 splice donor deletion	mScarlet::LIN-41	Egl	nd	gccacggttggcgaacgggtaaaaaggaagagccgatcgcctcgttactcaaggaaaaggctcgacgtcgctggaggagggaaaa[gttggttttttaggataaaaaccaacttaaagtacaaaaagagccggaaacggcgggaATGCGACGTTGGAAACGATCGTGAtcttgaat]	GCGACGTTGGAAACGATCGTGAtcttgaat	Ttgaggaacttttaaataacaaagcaaaat
tn2893 tn2233	Intron 0 splice donor deletion	mScarlet::LIN-41	Egl	nd	gccacggttggcgaacgggtaaaaaggaagagccgatcgcctcgttactcaaggaaaaggctcgacgtcgctggaggagggaaaa[gttggttttttaggataaaaaccaacttaaagtacaaaaagagccggaaacggcgggaATGCGACGTTGGAAACGATCGTGAtcttgaataaag]	CGTTGGAAACGATCGTGAtcttgaataaag	Aaacttttaaataacaaagcaaaatgcgaa
tn1892 tn2235	ctggag > tctaga stop codon	mScarlet::LIN-41	None	nd	gccacggttggcgaacgggtaaaaaggaagagccgatcgcctcgttactcaaggaaaaggctcgacgtcgTCTAGAgagggaaaagttggttttttaggataaaaaccaacttaaagtacaaaaagagccggaaacggcgggaATGCGACGTTGGAAACGATCGTGAtcttgaataaag	na	na
tn1892 tn2241	uORF > altered peptide, lin-29a stem loop 1	mScarlet::LIN-41	None	nd	gccacggttggcgaacgggtaaaaaggaagagccgatcgcctcgttactcaaggaaaaggctcgacgtcgctggaggagggaaaagttggttttttaggataaaaaccaacttaaagtacaaaaagagccggaaacggcgggaATGCGGGAGTCCAACTCCACGTGAtcttgaataaag	na	na
tn1892 tn2245	partial exon deletion	mScarlet::LIN-41	Burst, Egl	nd	[gagctgctcaaaaacttacttccgtattgaattttttggaaggaaaaatgtttcagatttttttgtttaatttttt]cgttggaaacgatcgtgatcttgaataaag	aatgtttcagatttttttgtttaatttttt	cgttggaaacgatcgtgatcttgaataaag
tn1892 tn2247	uORF ATG > tcc	mScarlet::LIN-41	Egl	nd	gccacggttggcgaacgggtaaaaaggaagagccgatcgcctcgttactcaaggaaaaggctcgacgtcgctggaggagggaaaagttggttttttaggataaaaaccaacttaaagtacaaaaagagccggaaacggcgggaTCCcgacgttggaaacgatcgtgatcttgaataaag	na	na
tn1892 tn2250	uORF > altered peptide, broken stem loop	mScarlet::LIN-41	None	nd	gccacggttggcgaacgggtaaaaaggaagagccgatcgcctcgttactcaaggaaaaggctcgacgtcgctggaggagggaaaagttggttttttaggataaaaaccaacttaaagtacaaaaagagccggaaacggcgggaATGCGGGACTCCAACTCCACGTGAtcttgaataaag	na	na
tn1892 tn2252	1st acg > tcc	mScarlet::LIN-41	None	nd	gccTCCgttggcgaacgggtaaaaaggaagagccgatcgcctcgttactcaaggaaaaggctcgacgtcgctggaggagggaaaagttggttttttaggataaaaaccaacttaaagtacaaaaagagccggaaacggcgggaATGCGACGTTGGAAACGATCGTGAtcttgaataaag	na	na
tn1892 tn2285	Region 1 deletion	mScarlet::LIN-41	None	nd	gccttactcaaggaaaaggctcgacgtcgctggaggagggaaaagttggttttttaggataaaaaccaacttaaagtacaaaaagagccggaaacggcgggaATGCGACGTTGGAAACGATCGTGAtcttgaataaag	atatatttaagtctcgttttatttcaggcc	ttactcaaggaaaaggctcgacgtcgctgg
tn2128 tn2293	uORF deletion + region 3 deletion	wild type	None	nd	gccacggttggcgaacgggtaaaaaggaagagccgatcgcctcgttactcaaggaaaaggctcgacgtcgctagccggaaacggcgAgatcttgaataaag	cgttactcaaggaaaaggctcgacgtcgct	agccggaaacggcgagatcttgaataaagg
tn1892 tn2295	Region 3 deletion	mScarlet::LIN-41	None	nd	gccacggttggcgaacgggtaaaaaggaagagccgatcgcctcgttactcaaggaaaaggctcgacgtcgctagccggaaacggcgggaATGCGACGTTGGAAACGATCGTGAtcttgaataaag	cgttactcaaggaaaaggctcgacgtcgct	agccggaaacggcgggaatgcgacgttgga
tn1892 tn2330	Intron 0 deletion	mScarlet::LIN-41	Small oocytes and embryos, nearly sterile (avg ~4 progeny)	nd	gccacggttggcgaacgggtaaaaaggaagagccgatcgcctcgttactcaaggaaaaggctcgacgtcgctggaggagggaaaagttggttttttaggataaaaaccaacttaaagtacaaaaagagccggaaacggcgggaATGCGACGTTGGAAACGATCGTGAtcttgaataaag	cgttggaaacgatcgtgatcttgaataaag	acttggaaaaagtgaaatggcgaccatcgt
tn2333	Intron 0 deletion	wild type	Small oocytes and embryos, low brood size (avg ~21 progeny)	nd	gccacggttggcgaacgggtaaaaaggaagagccgatcgcctcgttactcaaggaaaaggctcgacgtcgctggaggagggaaaagttggttttttaggataaaaaccaacttaaagtacaaaaagagccggaaacggcgggaATGCGACGTTGGAAACGATCGTGAtcttgaataaag	cgttggaaacgatcgtgatcttgaataaag	acttggaaaaagtgaaatggcgaccatcgt
tn1892 tn2330 tn2351	uORF ATG > tcc, intron 0 deletion strain	mScarlet::LIN-41	Larger brood size than the parent allele (avg ~48)	nd	gccacggttggcgaacgggtaaaaaggaagagccgatcgcctcgttactcaaggaaaaggctcgacgtcgctggaggagggaaaagttggttttttaggataaaaaccaacttaaagtacaaaaagagccggaaacggcgggaTCCcgacgttggaaacgatcgtgatcttgaataaag	na	na
tn2333 tn2353	uORF ATG > tcc, intron 0 deletion strain	wild type	Larger brood size than the parent allele (avg ~131)	nd	gccacggttggcgaacgggtaaaaaggaagagccgatcgcctcgttactcaaggaaaaggctcgacgtcgctggaggagggaaaagttggttttttaggataaaaaccaacttaaagtacaaaaagagccggaaacggcgggaTCCcgacgttggaaacgatcgtgatcttgaataaag	na	na
tn2454	Region 1+2 deletion	wild type	None	nd	gccttggttttttaggataaaaaccaacttaaagtacaaaaagagccggaaacggcgggaATGCGACGTTGGAAACGATCGTGAtcttgaataaag	atatatttaagtctcgttttatttcaggcc	ttggttttttaggataaaaaccaacttaaa
tn2454 tn2463	uORF ATG > tcc, region 1+2 deletion strain	wild type	None	nd	gccttggttttttaggataaaaaccaacttaaagtacaaaaagagccggaaacggcgggaTCCcgacgttggaaacgatcgtgatcttgaataaag	na	na
tn2454 tn2466	11 bp deletion, region 1+2 deletion strain	wild type	Egl	nd	gccttggttttttaggataaaaaccaacttaaagtacaaaaagagccggaaacggcgttggaaacgatcgtgatcttgaataaag	cttaaagtacaaaaagagccggaaacggcg	ttggaaacgatcgtgatcttgaataaaggt
tn2454 tn2467	23 bp deletion, region 1+2 deletion strain	wild type	Egl	nd	gccttggttttttaggataaaaaccaacttaaagtacaaaaagagccggaaacgatcgtgatcttgaataaag	caacttaaagtacaaaaagagccggaaacg	atcgtgatcttgaataaaggtgaggaactt

### Sheet: Guide plasmids
Plasmid name	Brief description	Used to make (variant name(s))	Target sequence
pTA2	lin-41 uORF sgRNA 1	tn2121, tn2128, tn2297	caaaaagagccggaaacgg
pTA3	lin-41 uORF sgRNA 2	tn2121, tn2128, tn2241, tn2245, tn2247, tn2250, tn2293, tn2295, tn2351, tn2353, tn2463, tn2466, tn2467	aacggcgggaatgcgacgt
pTA5	lin-41 uORF sgRNA 3	tn2214, tn2235	ggctcgacgtcgctggagg
pCS706	lin-41 uExon sgRNA 5	tn2220, tn2232, tn2233, tn2297	gtgatcttgaataaaggtg
pCS709	lin-41 uExon sgRNA 6	tn2220, tn2232, tn2233, tn2252, tn2285, tn2454	tttacccgttcgccaaccg
pCS715	lin-41 uExon sgRNA 8	tn2293, tn2295	cttaaagtacaaaaagagc
pCS716	lin-41 uExon sgRNA 7	tn2293, tn2295, tn2454	cgctggaggagggaaaagt

### Sheet: Guide RNAs
Guide name	Target sequence	crRNA sequence	Used to make (variant name(s))
lin41_intron1_donor_crRNA	CGTGATCTTGAATAAAGGTG	5'-/AltR1/rCrGrUrGrArUrCrUrUrGrArArUrArArArGrGrUrGrGrUrUrUrUrArGrArGrCrUrArUrGrCrU/AltR2/-3'	tn2330, tn2333
lin41_intron1_acceptor_crRNA	TTAATCAACCTTTTCAGACT	5'-/AltR1/rUrUrArArUrCrArArCrCrUrUrUrUrCrArGrArCrUrGrUrUrUrUrArGrArGrCrUrArUrGrCrU/AltR2/-3'	tn2330, tn2333

### Sheet: Repair templates
Repair template name	Purpose	Used to make (variant name(s))	Repair template sequence. Nucleotides in brackets were added or altered, often to create a restriction site.	Restriction site(s)
Lin41_uORF_delete	Remove the endogenous uORF and associated stem loop/potential LIN-41 binding site.	tn2121, tn2128	ttaggataaaaaccaacttaaagtacaaaaagagccggaaacggcg[a]gatcttgaataaaggtgaggaacttttaaataacaaagcaaaatgcgaa	BglII
Lin41_ACGuORFdel_XhoI	Delete region 2 of exon 0. Footprinting data indicates that ribosomes protect region 2.	tn2214	tcaggccacggttggcgaacgggtaaaaaggaagagccgatcgcctcgagggaaaagttggttttttaggataaaaaccaacttaaagtacaaaaagagc	XhoI
Lin41_ACGuORFstop_XbaI	Create a stop codon in frame with the 1st acg in exon 0.	tn2235	ggtaaaaaggaagagccgatcgcctcgttactcaaggaaaaggctcgacgtcg[tctaga]gagggaaaagttggttttttaggataaaaaccaacttaaagtacaaaaagagc	XbaI
Lin41_uExon_delete	Delete exon 0 and flanking splice sites	tn2220	gtcgcatcatttttcgataatttttgaaaaacattcaattaatatatttaagtctcgttttgaggaacttttaaataacaaagcaaaatgcgaaaatatattaaaaattaaaaacgtcg	none
uORF_lin29aSL1_repair	Replace the predicted stem loop in the uORF with stem loop 1 (SL1) from the lin-29a 5'UTR. This alters the coding sequence of the uORF.	tn2241	gataaaaaccaacttaaagtacaaaaagagccggaaacggcgggaatgcg[ggagtccaactcca]cgtgatcttgaataaaggtgaggaacttttaaataacaaagcaaaatgc	BsaA1 or PmlI
uORF_ATG_BamHI_repair	Replace uORF ATG with tcc	tn2247, tn2463	taggataaaaaccaacttaaagtacaaaaagagccggaaacggcggga[tcc]cgacgttggaaacgatcgtgatcttgaataaaggtgaggaacttttaa	BamHI
uORF_lin29aSL1_mut_repair	Replace the predicted stem loop in the uORF with a mutant lin-29a SL1. This mutation alters the stem loop to prevent LIN-41 binding.	tn2250	gataaaaaccaacttaaagtacaaaaagagccggaaacggcgggaatgcg[ggactccaactcca]cgtgatcttgaataaaggtgaggaacttttaaataacaaagcaaaatgc	BsaA1 or PmlI
Lin41_uEx_ACG1_to_TCC_repair	Replace the 1st acg in exon 0 with tcc.	tn2252	cgataatttttgaaaaacattcaattaatatatttaagtctcgttttatttcaggcc[tcc]gttggcgaacgggtaaaaaggaagagccgatcgcctcgttactcaagg	StuI
Region1_Del_lin41_uExon	Delete region 1 of exon 0. Footprinting data indicates that ribosomes protect region 1.	tn2285	cgataatttttgaaaaacattcaattaatatatttaagtctcgttttatttcaggccttactcaaggaaaaggctcgacgtcgctggaggagggaaaagttgg	StuI
AU_SL_del_NheI_wt	Delete region 3 of exon 0. Region 3 is predicted to contain a large stem loop structure.	tn2295	ggaagagccgatcgcctcgttactcaaggaaaaggctcgacgtcgctagccggaaacggcgggaatgcgacgttggaaacgatcgtgatcttg	NheI
AU_SL_del_NheI_tn2128	Delete region 3 of exon 0 in the lin-41(tn2128[uORFdeletion]) mutant. Region 3 is predicted to contain a large stem loop structure.	tn2293	ggaagagccgatcgcctcgttactcaaggaaaaggctcgacgtcgctagccggaaacggcgagatcttgaataaaggtgaggaacttttaaataac	NheI
Lin41_large_uORF_del	Delete region 4 of exon 0. Region 4 includes the uORF.	tn2297	ggaaaagttggttttttaggataaaaaccaacttaaagtacaaaaaga[tc]taaaggtgaggaacttttaaataacaaagcaaaatgcgaaaatatatta	BglII
Lin41_int_del_N2	Delete intron 0 in an otherwise wild type background.	tn2333	cggaaacggcgggaatgcgacgttggaaacgatcgtgatcttgaataaagacttggaaaaagtgaaatggcgaccatcgtgccatgctcattggagaaag	none
mSC_lin41_int_del	Delete intron 0 in a lin-41(tn1892[mScarlet::LIN-41]) background	tn2330	cggaaacggcgggaatgcgacgttggaaacgatcgtgatcttgaataaagacttggaaaaagtgaaatggtctccaagggagaggccgtcatcaaggag	none
ATG_BamHI_NOint_repair	Replace uORF ATG with tcc in mutants that lack intron 0	tn2351, tn2353	taggataaaaaccaacttaaagtacaaaaagagccggaaacggcggga[tcc]cgacgttggaaacgatcgtgatcttgaataaagacttggaaaaagtgaa	BamHI
Region1_2_del_StuI	Delete region1 and region2 of exon 0.	tn2454	cgataatttttgaaaaacattcaattaatatatttaagtctcgttttatttcaggccttggttttttaggataaaaaccaacttaaagtacaaaaagagccgg	StuI

### Sheet: PCR primers
Primer name	Primer sequence	Use
lin41_pro3.f	gcattcttcaattttcgcttcc	PCR/Screening/Sequencing
lin41_exon1.r	CCTGATGGTGCTCCTTCTTCTT	PCR/Screening/Sequencing
lin41_mScarlet_exon1.R	CTTGAAACGCATGAACTCCTTG	PCR/Screening/Sequencing
lin41_pro_2021.f	taaaggcgcatagtcggttgga	PCR/Screening/Sequencing
lin41_exon2seq.R	AATGCTCACCGCGATGGTGG	PCR/Screening/Sequencing
SL1	GGTTTAATTACCCAAGTTTGAG	RT-PCR
bx37.R	GAGCACCGAAAGGAGTCTTG	RT-PCR
mScDG2	CGTACATGAATTGTGGGGAGAGGATGTC	RT-PCR
lin41_2F	gagtcatcgtttgccctttccac	PCR/Sequencing
lin41_1R	actaaattggccctccgact	PCR/Sequencing
lin41_4F	cagtaactgattgcaggattagaacac	PCR/Sequencing
lin41_4R	gatgcaagaaggatcaagggatc	PCR/Sequencing
lin41_AF	CACCACCACAGTTCACTGGCTCAC	Sequencing
lin41_BF	ATCGTCTGCTGGTGGGCTCATGATG	Sequencing
lin41_CF	CATTGATGGCATCACCAGATGTTCC	Sequencing
lin41_DF	gacatgataccgtagtttgggagc	Sequencing
lin41_AR	TCGATACGGCACCACACAGCTTG	Sequencing
lin41_BR	CATTGCATACAGTAGGCGAACGAT	Sequencing
lin41_CR	CATTGCATACAGTAGGCGAACGATC	Sequencing
lin41_EF	ctatccgaatatgtccacgtactagg	Sequencing
lin41_FF	GGCAATGTGAGAAGACTGGTGATAC	Sequencing
lin41_GF	GTTGGCATGTCAGGTGAATGAAG	Sequencing
lin41_HF	CCTCATCAAGAACCACATTCCC	Sequencing
lin41_IF	CTCATAATGCGATAGCCGTCTCGG	Sequencing
lin41_ER	CCAAGTGCTTGACGAACTGATCCTC	Sequencing
lin41_FR	TCCAAAGCGTTGACGTGTGTATC	Sequencing
lin41_GR	gcaaattctgatgcactttaccac	Sequencing
lin41_HR	GACGACATAATTCTCCGTCACCGG	Sequencing
lin41_IR	GTCCCTCTGGATCAATCACAACTC	Sequencing
