## Supplementary material for "Translation of a small upstream open reading frame functions as a rheostat for the regulation of *lin-41* by the Let-7 microRNA in *Caenorhabditis elegans*": Table S7

### Sheet: README
Table S7 (related to Fig. 8). smFISH probe sequences and transcript count data
This document contains DNA sequences, quantitative data and statistical analyses related to the following:
Data tab	Related Figures	Data Summary	Statistical Analyses
smFISH_probes	Fig 9B, Fig S8D	Probes used to detect lin-41 transcripts using smFISH	n/a
Fig9B_transcript_density	Fig 9B	lin-41 transcript density in the diakinesis oocytes of wild type and lin-41 intron 0 deletion mutants	Welch's ANOVA and Games-Howell Post Hoc Pairwise Comparisons
FigS8D_transcripts_per_oocyte	Fig S8D	lin-41 transcript counts in diakinesis-stage oocytes, wild type and lin-41(tn2333 tn2353) adult gonads	t-test with Welch's correction

### Sheet: smFISH_probes
Transcript	Alt_ID	WBGene_ID	Number	Sequence	Fluor
lin-41	C12C8.3a	WBGene00003026	1	tcctgatgatgatggtttgg	Cal Fluor 610
lin-41	C12C8.3a	WBGene00003026	2	tgctgtggtgactgaatcat	Cal Fluor 610
lin-41	C12C8.3a	WBGene00003026	3	acaaacgaacggcagcactc	Cal Fluor 610
lin-41	C12C8.3a	WBGene00003026	4	tagcatgattggcacgtttt	Cal Fluor 610
lin-41	C12C8.3a	WBGene00003026	5	agacaggtacatctgcgatg	Cal Fluor 610
lin-41	C12C8.3a	WBGene00003026	6	ttggtgtcgaacaatccgac	Cal Fluor 610
lin-41	C12C8.3a	WBGene00003026	7	gcattccactgagtgagaat	Cal Fluor 610
lin-41	C12C8.3a	WBGene00003026	8	ccaattggacgcatcatgag	Cal Fluor 610
lin-41	C12C8.3a	WBGene00003026	9	tgttgcaatggagaccatga	Cal Fluor 610
lin-41	C12C8.3a	WBGene00003026	10	cattttgcatcaacatcggc	Cal Fluor 610
lin-41	C12C8.3a	WBGene00003026	11	tcgttggagagagtggagag	Cal Fluor 610
lin-41	C12C8.3a	WBGene00003026	12	tgatggtggcatatgcattg	Cal Fluor 610
lin-41	C12C8.3a	WBGene00003026	13	gagctatggttgcagaatgt	Cal Fluor 610
lin-41	C12C8.3a	WBGene00003026	14	gaagacattggtgttgccaa	Cal Fluor 610
lin-41	C12C8.3a	WBGene00003026	15	tattttcgattcgcatcctt	Cal Fluor 610
lin-41	C12C8.3a	WBGene00003026	16	cttcctgacattgcatacag	Cal Fluor 610
lin-41	C12C8.3a	WBGene00003026	17	gaacacgctgatgagcttga	Cal Fluor 610
lin-41	C12C8.3a	WBGene00003026	18	tgcacggctcatcaaagtag	Cal Fluor 610
lin-41	C12C8.3a	WBGene00003026	19	ctgatcctccaacattttga	Cal Fluor 610
lin-41	C12C8.3a	WBGene00003026	20	tcattttcaacgccagacac	Cal Fluor 610
lin-41	C12C8.3a	WBGene00003026	21	acagaagagcttcgaggtga	Cal Fluor 610
lin-41	C12C8.3a	WBGene00003026	22	tttccaggatgttgagcaac	Cal Fluor 610
lin-41	C12C8.3a	WBGene00003026	23	gaatatctccaagtggctga	Cal Fluor 610
lin-41	C12C8.3a	WBGene00003026	24	gatagtatcaccagtcttct	Cal Fluor 610
lin-41	C12C8.3a	WBGene00003026	25	gacgtgtgtatcgaaagcgg	Cal Fluor 610
lin-41	C12C8.3a	WBGene00003026	26	tgagtcgatcgtcttcattc	Cal Fluor 610
lin-41	C12C8.3a	WBGene00003026	27	ctgtttgacgctcacgaatc	Cal Fluor 610
lin-41	C12C8.3a	WBGene00003026	28	aacagatctccacatgcatc	Cal Fluor 610
lin-41	C12C8.3a	WBGene00003026	29	catcagaagttggcatagct	Cal Fluor 610
lin-41	C12C8.3a	WBGene00003026	30	cattgtgacctctacagttg	Cal Fluor 610
lin-41	C12C8.3a	WBGene00003026	31	ggatccttcgatagatggat	Cal Fluor 610
lin-41	C12C8.3a	WBGene00003026	32	ctgattggagttcctttgac	Cal Fluor 610
lin-41	C12C8.3a	WBGene00003026	33	gaatatccattgttgtcggg	Cal Fluor 610
lin-41	C12C8.3a	WBGene00003026	34	gctgcaatctcatcatagtt	Cal Fluor 610
lin-41	C12C8.3a	WBGene00003026	35	gacgacataattctccgtca	Cal Fluor 610
lin-41	C12C8.3a	WBGene00003026	36	tcagcgacaataacacgtcc	Cal Fluor 610
lin-41	C12C8.3a	WBGene00003026	37	ctggttccgaactttgagat	Cal Fluor 610
lin-41	C12C8.3a	WBGene00003026	38	ttccagcaggacgatcaaac	Cal Fluor 610
lin-41	C12C8.3a	WBGene00003026	39	ttccgttttcatcgaatacc	Cal Fluor 610
lin-41	C12C8.3a	WBGene00003026	40	ttgaagtagccaacagcacg	Cal Fluor 610
lin-41	C12C8.3a	WBGene00003026	41	aagtaggcggagtcaaatcc	Cal Fluor 610
lin-41	C12C8.3a	WBGene00003026	42	aattgtccatctggcagata	Cal Fluor 610
lin-41	C12C8.3a	WBGene00003026	43	aaccttcatctctgacatgt	Cal Fluor 610
lin-41	C12C8.3a	WBGene00003026	44	cgaacgaacattccatcacc	Cal Fluor 610
lin-41	C12C8.3a	WBGene00003026	45	cttgaactcgattgttccga	Cal Fluor 610
lin-41	C12C8.3a	WBGene00003026	46	aaaaggctggagcaccgaat	Cal Fluor 610
lin-41	C12C8.3a	WBGene00003026	47	aactgccaaatcagtgggac	Cal Fluor 610
lin-41	C12C8.3a	WBGene00003026	48	cggatgcaattgtttccgaa	Cal Fluor 610

### Sheet: Fig9B_transcript_density
lin-41 Transcript Density in Diakinesis Oocytes (Transcripts per Cubic Micron)							Welch's ANOVA and Games-Howell Post Hoc Pairwise Comparisons
wild type (N2) -Hyb1	wild type (N2) -Hyb2	lin-41(tn2333) -Hyb1	lin-41(tn2333) -Hyb2	lin-41(tn2333 tn2353) -Hyb1	lin-41(tn2333 tn2353) -Hyb2		ANOVA Metric	ANOVA Value	Pairwise Comparison	Mean Difference	t-Value	Pairwise df	Adjusted p-val	Significance
0.63675	0.491548	0.101577	0.0767158	0.0924725	0.0718477		Welch F-Statistic	85.7708	N2 vs tn2333	0.4626	13.214	8.3	7.30945e-07	****
0.564094	0.549975	0.105365	0.105531	0.111553	0.133321		df (Numerator)	2	N2 vs tn2333 tn2353	0.4677	13.401	8.2	7.32752e-07	****
0.459128	0.5346	0.117911	0.092236	0.0943416	0.0888867		df (Denominator)	14.191	tn2333 vs tn2333 tn2353	0.0051	0.834	15.63	0.41679	ns
0.421216		0.0975803			0.0941414		p-value (Global)	1.18943e-08
0.695301		0.117195			0.0859008
0.72645					0.0909471
					0.107449
					0.092659
					0.0891862
					0.106399
					0.0941602

### Sheet: FigS8D_transcripts_per_oocyte
lin-41 Transcript Counts in Diakinesis-Stage Oocytes (Gonad Average, Includes 1 to 3 Proximal Oocytes)					Descriptive Statistics by Genotype								t-test Results
wild type (N2) - Hyb1	wild type (N2) -Hyb2	lin-41(tn2333 tn2353) - Hyb1	lin-41(tn2333 tn2353) - Hyb2		Genotype	Statistic	N	Mean	SD	SEM	Median		Variance Assumption	t Statistic	DF	Prob>|t|
11569.5	9383	1604	1196		N2		19	11021.4	1176.7	269.953	10960.3		Equal Variance Assumed	24.1293	26	2.51705e-19
13410.5	11495.5	1410	1147.33		tn2333 tn2353		9	1420.28	164.768	54.9226	1428.33		Equal Variance NOT Assumed (Welch Correction)	34.852	19.446	5.3594e-19
10435	9909.33		1517			Difference		9601.14		397.905
11472.5	13358		1580.67			Overall	28	7935.34	4667.1	881.999	10431
12333.3	10557.7		1553.67
	11440		1428.33
	10713.7		1345.5
	10427
	11016
	10298
	8640
	11031.7
	10960.3
	10956
